# Eurasian back-migrations into Northeast Africa was a complex and multifaceted process

**DOI:** 10.1101/2022.08.27.505526

**Authors:** Rickard Hammarén, Steven T. Goldstein, Carina M. Schlebusch

## Abstract

Recent studies have identified Northeast Africa as an important area for human movements during the Holocene. Eurasian populations have moved back into Northeastern Africa and contributed to the genetic composition of its people. By gathering the largest reference dataset to date of Northeast, North, and East African as well as Middle Eastern populations, we give new depth to our knowledge of Northeast African demographic history. By employing local ancestry methods, we isolated the Non-African parts of modern-day Northeast African genomes and identified the best putative source populations. Egyptians and Sudanese Copts bore most similarities to Levantine populations whilst other populations in the region generally had predominantly genetic contributions from Arabian peninsula rather than Levantine populations for their Non-African genetic component. We also date admixture events and investigated which factors influenced the date of admixture and find that major linguistic families were associated with the date of Eurasian admixture. Taken as a whole we detect complex patterns of admixture and diverse origins of Eurasian admixture in Northeast African populations of today.
