## Supplementary File 1 for "Eurasian back-migrations into Northeast Africa was a complex and multifaceted process"

### Sheet: Population_data
Publication	Reference	Old popname	New popname	Longitude	Latitude	Meta.Lang. Group	Lang. Group	Orignial Lang. Group	Extra info
Fernandes_2019	https://doi.org/10.1093/molbev/msz005	Dubai	Dubai_Dubai	55	25	Afro-Asiatic	Semitic		All sampled in Dubai - coords are from country
		Iran	Iran_Iran	54	32	Indoeuropean	Indoeuropean
		Oman	Oman_Oman	56	20.4	Afro-Asiatic	Semitic
		SaudiArabia	SaudiArabia_SaudiArabia	44	24	Afro-Asiatic	Semitic
		Yemen	Yemen_Yemen	47	16	Afro-Asiatic	Semitic
Pagani 2012	https://dx.doi.org/10.1016%2Fj.ajhg.2012.05.015	AFAR	Ethiopia_AFAR	41	12	Afro-Asiatic	Cushitic
		AMHARA	Ethiopia_AMHARA	39	10	Afro-Asiatic	Semitic
		ANUAK	Ethiopia_ANUAK	34	8	Nilo-Saharan	Nilotic
		ARIBLACKSMITH	Ethiopia_ARIBLACKSMITH	37	6	Afro-Asiatic	Omotic
		ARICULTIVATOR	Ethiopia_ARICULTIVATOR	37	6	Afro-Asiatic	Omotic
		ESOMALI	Ethiopia_ESOMALI	42	9	Afro-Asiatic	Cushitic
		GUMUZ	Ethiopia_GUMUZ	35	11	Language isolate	Language isolate
		OROMO	Ethiopia_ORMO	37	8	Afro-Asiatic	Cushitic
		SOMALI	Somalia_SOMALI	46.5	4.7	Afro-Asiatic	Cushitic
		SUDANESE	Sudan_SUDANESE	29.7	15.9	Afro-Asiatic	Semitic		Mixed population
		TYGRAY	Ethiopia_TYGRAY	38	9	Afro-Asiatic	Semitic
		WOLAYTA	Ethiopia_WOLAYTA	37	6	Afro-Asiatic	Omotic
Gurdasani 2015 14?	https://dx.doi.org/10.1038%2Fnature13997	Uganda_Baganda	Uganda_Baganda	33.9639	3.17433	Niger-Congo	Bantoid	Niger-Kordofanian, Bantoid
AGVP		﻿Uganda_Banyarwanda	Uganda_Banyarwanda	33.397	1.61553	Niger-Congo	Bantoid	Niger-Kordofanian, Bantoid
		﻿Uganda_Barundi	Uganda_Barundi	33.397	0.340155	Niger-Congo	Bantoid	Niger-Kordofanian, Bantoid
		﻿Ethiopia_Amhara	Ethiopia_Amhara	42	9	Afro-Asiatic	Semitic	Afro-Asiatic
		Ethiopia_Somali	Ethiopia_Somali	42	9	Afro-Asiatic	Cushitic
		﻿Ghana_GaAdangbe	Ghana_GaAdangbe	-0.252635	6.07124	Niger-Congo	Niger-Congo	Niger-Kordofanian, Kwa
		Nigeria_Igbo	Nigeria_Igbo	7.4797	6.92236	Niger-Congo	Niger-Congo	Niger-Kordofanian, Igboid
		Gambia_Jola	Gambia_Jola	-14.3949	13.3979	Niger-Congo	Niger-Congo	Niger-Kordofanian, Bak
		﻿Kenya_Kalenjin	Kenya_Kalenjin	36.5146	2.04066	Nilo-Saharan	Nilotic
		﻿Kenya_Kikuyu	Kenya_Kikuyu	37.58	0.4	Niger-Congo	Bantoid	Niger-Kordofanian, Bantoid
		Gambia_Mandinka	Gambia_Mandinka	-14.3949	13.3979	Niger-Congo	Niger-Congo	Niger-Kordofanian, Mande
		SouthAfrica_Sotho	SouthAfrica_Sotho	26.0282	-29.1353	Niger-Congo	Bantoid	Niger-Kordofanian, Bantoid
		SouthAfrica_Zulu	SouthAfrica_Zulu	30.4211	-29.8438	Niger-Congo	Bantoid	Niger-Kordofanian, Bantoid
		Gambia_Wolof	Gambia_Wolof	-14.3949	13.3979	Niger-Congo	Niger-Congo	Niger-Kordofanian, Senegambian
1000 genomes project	https://doi.org/10.1038/nature15393	BEB	BEB-Bengali_Bangladesh	90.35	23.7	Indoeuropean	Indoeuropean
		CDX	CDX-DAI_China	100.78	22	Sino-Tibetan	Sino-Tibetan
		CEU	CEU-W_N_European_US	2.35222	45.8566	Indoeuropean	Indoeuropean
		CHB	CHB-Han_China	116.383	39.9167	Sino-Tibetan	Sino-Tibetan
		CHS	CHS-Southern_Han_China	113.267	23.1333	Sino-Tibetan	Sino-Tibetan
		ESN	ESN-Esan_Nigeria	6	6.5	Niger-Congo	Niger-Congo
		FIN	FIN-Finish_Finland	24.93	60.17	Uralic	Uralic
		GBR	GBR-British_UK	-1.8904	52.4862	Indoeuropean	Indoeuropean
		GIH	GIH-Gujarati_India	72.68	23.22	Indoeuropean	Indoeuropean
		GWD	GWD-Mandinka_Gambia	-16.6331	13.2769	Niger-Congo	Niger-Congo
		IBS	IBS-Iberian_Spain	-3.72	40.38	Indoeuropean	Indoeuropean
		ITU	ITU-Telugu_UK	78.476	17.366	Dravidian	Dravidian
		JPT	JPT-Japanese_Japan	139.68	35.68	Sino-Tibetan	Sino-Tibetan
		KHV	KHV-Kinh_Vietnam	106.68	10.78	Austroasiatic	Austroasiatic
		LWK	LWK-Luhya_Kenya	34.7787	0.599345	Niger-Congo	Bantoid
		MSL	MSL-Mende_Sierra_Leone	-13.2	8.5	Niger-Congo	Niger-Congo
		PJL	PJL-Punjabi_Pakistan	74.3572	31.5546	Indoeuropean	Indoeuropean
		STU	STU-Tamil_UK	79.9	6.9	Dravidian	Dravidian
		TSI	TSI-Toscani_Itali	12	42.1	Indoeuropean	Indoeuropean
		YRI	YRI-Youruba_Nigeria	3.94435	7.37825	Niger-Congo	Niger-Congo
Rodriguez-Flores_2016	https://dx.doi.org/10.1101%2Fgr.191478.115	Qatar	Qatar_Qatar	51	25	Afro-Asiatic	Semitic
Haber 2016	https://dx.doi.org/10.1016%2Fj.ajhg.2016.10.012	Chad_Laal	Chad_Laal	18.8	9.3	Language isolate	Language isolate
		Chad_NDjamena	Chad_NDjamena	15	12.1	Language isolate	Language isolate
		Chad_Sara	Chad_Sara	16.8	8.6	Nilo-Saharan	Central Sudanic
		Chad_Toubou	Chad_Toubou	19.3	19.4	Nilo-Saharan	Saharan
		Lebanese_Christian	Lebanese_Christian	35.8	33.9	Afro-Asiatic	Semitic	Afro-Asiatic
		Lebanese_Druze	Lebanese_Druze	35.8	33.9	Afro-Asiatic	Semitic	Afro-Asiatic
		Lebanese_Muslim	Lebanese_Muslim	35.8	33.9	Afro-Asiatic	Semitic	Afro-Asiatic
		YEMEN	Yemen_YEMEN	46	14.7	Afro-Asiatic	Semitic	Afro-Asiatic
Triska 2015	https://doi.org/10.1093/gbe/evv236	BurkinaFaso_Gurmantche	BurkinaFaso_Gurmantche	0.72	11.24	Niger-Congo	Niger-Congo
		BurkinaFaso_Gurunsi	BurkinaFaso_Gurunsi	-1.14	11.17	Niger-Congo	Niger-Congo
		BurkinaFaso_Mossi	BurkinaFaso_Mossi	1.34	12.59	Niger-Congo	Niger-Congo
		Chad_Daza	Chad_Daza	20.55	18.18	Nilo-Saharan	Saharan
		Ethiopia_Oromo	Ethiopia_Oromo	35.05	8.94	Afro-Asiatic	Cushitic
		Kenya_Samburu	Kenya_Samburu	36.72	2.74	Nilo-Saharan	Nilotic
		Kenya_Turkana	Kenya_Turkana	36.71	2.74	Nilo-Saharan	Nilotic
		Somalia_Somali	Somalia_Somali	42.63	2	Afro-Asiatic	Cushitic
		Sudan_Arab	Sudan_Arab	30.75	18.41	Afro-Asiatic	Semitic
		Sudan_Nubian	Sudan_Nubian	30.48	20.79	Nilo-Saharan	Eastern Sudanic
Patin 2017	https://doi.org/10.1126/science.aal1988	CameroonGabon_Baka	CameroonGabon_Baka	14.07	3.08	Niger-Congo	Niger-Congo
		Gabon_Bakoya	Gabon_Bakoya	14	1	Niger-Congo	Niger-Congo
		Cameroon_Bezan	Cameroon_Bezan	11.3648	5.445	Niger-Congo	Niger-Congo
		Biaka	CAR_Biaka	17	4	Niger-Congo	Niger-Congo
		Mbuti	DRC_Mbuti	29	1	Nilo-Saharan	Central Sudanic
		Gabon_BabongoE	Gabon_BabongoE	2.13	12.13	Niger-Congo	Niger-Congo
Sclebusch 2012	https://doi.org/10.1126/science.1227721	ColouredAskham	SouthAfrica_ColouredAskham	20.7808	-26.9817	Indoeuropean	Indoeuropean
		GuiGhanaKgal	Botswana_GuiGhanaKgal	21.7511	-24.7967	Khoe-San	Khoe-San
		Juhoansi	SouthAfrica_Juhoansi	20.495	-19.5974	Khoe-San	Khoe-San
		Karretjie	SouthAfrica_Karretjie	20.6199	-27.2663	Khoe-San	Khoe-San
		Khomani	SouthAfrica_Khomani	20.6199	-27.2663	Khoe-San	Khoe-San
		Khwe	Angola_Khwe	21.7413	-18.3553	Khoe-San	Khoe-San
		Nama	Namibia_Nama	18.4904	-22.9576	Khoe-San	Khoe-San
		SEBantu	SouthAfrica_SEBantu	28.0371	-26.2566	Niger-Congo	Niger-Congo
		SWBantu	SouthAfrica_SWBantu	17.0728	-22.559	Niger-Congo	Niger-Congo
		Xun	Angola_Xun	18.4904	-22.9576	Khoe-San	Khoe-San
Fortes-Lima_2017	http://dx.doi.org/10.1016/j.ajhg.2017.09.021	Ahizi_IvoryCoast	Ahizi_IvoryCoast	-4.61642	5.25039	Niger-Congo	Niger-Congo
		Bariba_Benin	Benin_Bariba	2.62757	9.33929	Niger-Congo	Niger-Congo
		Bwa_Mali	Mali_Bwa	-4.59134	13.2872	Niger-Congo	Niger-Congo
		Fon_Benin	Benin_Fon	2.08846	6.3563	Niger-Congo	Niger-Congo
		Yacouba_IvoryCoast	Yacouba_IvoryCoast	-8.07061	7.75817	Niger-Congo	Niger-Congo
		Yoruba_Benin	Yoruba_Benin	2.60449	7.36021	Niger-Congo	Niger-Congo
Pagani 2015	https://dx.doi.org/10.1016%2Fj.ajhg.2015.04.019	Egypt_Egyptian	Egypt_Egyptian	30	31.24	Afro-Asiatic	Semitic
Scheinfeldt 2019	https://doi.org/10.1073/pnas.1817678116	Ethiopia_Sabue	Ethiopia_Sabue	34.8188	7.29461	Nilo-Saharan	Language isolate
		Tanzania_Sandawe	Tanzania_Sandawe	34.3	-5.95	Khoe-San	Khoe-San
Hollfelder 2017		Sudan_Bataheen	Sudan_Bataheen	33.8162	15.8968	Afro-Asiatic	Semitic
		Sudan_Gaalien	Sudan_Gaalien	33.4333	16.6833	Afro-Asiatic	Semitic
		Sudan_Shaigia	Sudan_Shaigia	31.8631	18.5682	Afro-Asiatic	Semitic
		Sudan_Messiria	Sudan_Messiria	27.4186	12.4543	Afro-Asiatic	Semitic
		Sudan_BeniAmer	Sudan_BeniAmer	36.4	15.45	Afro-Asiatic	Semitic
		Sudan_Hadendowa	Sudan_Hadendowa	37.2167	19.6167	Afro-Asiatic	Semitic
		Sudan_Copt	Sudan_Copt	32.5322	15.5501	Afro-Asiatic	Egyptian
		Sudan_Hausa	Sudan_Hausa	35.3833	14.0333	Afro-Asiatic	Chadica
		Sudan_Nuba	Sudan_Nuba	29.7167	11.0167	Nilo-Saharan	Eastern Sudanic	Eastern Sudanic and Kordofanian
		Sudan_Danagla	Sudan_Danagla	30.4742	19.1695	Nilo-Saharan	Eastern Sudanic
		Sudan_Mahas	Sudan_Mahas	30.4097	19.6008	Nilo-Saharan	Eastern Sudanic
		Sudan_Halfawieen	Sudan_Halfawieen	31.3667	21.7833	Nilo-Saharan	Eastern Sudanic
		Sudan_Dinka	Sudan_Dinka	31.6555	9.52999	Nilo-Saharan	Eastern Sudanic
		Sudan_Nuer	Sudan_Nuer	29.8333	9.23333	Nilo-Saharan	Eastern Sudanic
		Sudan_Shilluk	Sudan_Shilluk	31.6555	9.52999	Nilo-Saharan	Eastern Sudanic
		Sudan_Baria	Sudan_Baria	31.6	4.85	Nilo-Saharan	Eastern Sudanic
		Sudan_Zagawa	Sudan_Zagawa	22.45	13.45	Nilo-Saharan	Saharan
		Sudan_Gemar	Sudan_Gemar	24.8833	12.05	Nilo-Saharan	Saharan
HapMAP		MKK	MKK-Maasai_Kenya	37.53	-2.27	Nilo-Saharan	Nilotic
